# Temporal and regulatory dynamics of the inner ear transcriptome during development in mice

**DOI:** 10.1101/2022.10.17.512623

**Authors:** Rui Cao, Masaki Takechi, Xiuwan Wang, Toshiko Furutera, Taro Nojiri, Daisuke Koyabu, Jun Li

## Abstract

The inner ear controls hearing and balance, while the temporal molecular signatures and transcriptional regulatory dynamics underlying its development are still unclear. In this study, we investigated time-series transcriptome in the mouse inner ear from embryonic day 11.5 (E11.5) to postnatal day 7 (P7) using bulk RNA-Seq. A total of 10,822 differentially expressed genes were identified between pairwise stages. We identified nine significant temporal expression profiles using time-series expression analysis. The constantly down-regulated profiles throughout the development are related to DNA activity and neurosensory development, while the constantly up-regulated profiles are related to collagen and extracellular matrix. Further co-expression network analysis revealed that several hub genes, such as pnoc1, cd9, and krt27, are related to the neurosensory development, cell adhesion, and keratinization. We uncovered three important transcription regulatory paths during mice inner ear development. Transcription factors related to Hippo/TGFβ signaling induced decreased expressions of genes relate to the neurosensory and inner ear development, while a series of INF genes activated the expressions of genes in immunoregulation. In addition to deepening our understanding of the temporal and regulatory mechanisms of inner ear development, our transcriptomic data could fuel future multi-species comparative studies and elucidate the evolutionary trajectory of auditory development.
