## Supplementary material for "Temporal and regulatory dynamics of the inner ear transcriptome during development in mice": Table S1

### Sheet: Sheet1
Table S1 Mapping rates after filtering low quality reads
sample_ID	Total Reads	Unique_Mapped(%)	Multiple_Mapped(%)	Total_Mapped(%)
B6E115A	31718841	0.8981	0.0715	0.9696
B6E115B	34205201	0.9005	0.0683	0.9688
B6E115C	27959524	0.8863	0.0697	0.956
B6E12_5A	21154065	0.8995	0.0836	0.9831
B6E12_5B	23606672	0.9021	0.0798	0.9819
B6E12_5C	21800304	0.8968	0.0841	0.9809
B6E135A	26061137	0.8739	0.0943	0.9682
B6E135B	30234197	0.8775	0.092	0.9695
B6E135D	25708050	0.8788	0.0873	0.9661
B6E14_5B	19026662	0.9026	0.0794	0.982
B6E14_5C	21492314	0.8956	0.0876	0.9832
B6E14_5D	22337534	0.9026	0.0795	0.9821
B6E155A	26008906	0.8683	0.1052	0.9735
B6E155C	26236959	0.854	0.1101	0.9641
B6E155D	27988158	0.8744	0.0917	0.9661
B6E16_5A	26369965	0.8972	0.0859	0.9831
B6E16_5B	23107622	0.8897	0.0924	0.9821
B6E16_5C	24025327	0.9019	0.0805	0.9824
B6E175A	33556181	0.8755	0.0944	0.9699
B6E175B	34237613	0.8649	0.1014	0.9663
B6E175C	27557916	0.8768	0.0976	0.9744
B6E18_5A	25628419	0.9015	0.0811	0.9826
B6E18_5E	33071125	0.9027	0.0807	0.9834
B6E185H	25763568	0.9104	0.0659	0.9763
B6P0A	39182558	0.896	0.0807	0.9767
B6P0B	24125262	0.8758	0.0896	0.9654
B6P0C	26049632	0.8719	0.0925	0.9644
B6P1B	23678038	0.8418	0.078	0.9198
B6P1C	26473557	0.8815	0.0784	0.9599
B6P1D	27000627	0.8857	0.089	0.9747
B6P3A	26683656	0.8854	0.0813	0.9667
B6P3B	31423484	0.8897	0.0885	0.9782
B6P3C	27738050	0.8981	0.0745	0.9726
B6P7A	28659033	0.8638	0.087	0.9508
B6P7B	27995564	0.8692	0.0858	0.955
B6P7C	25282100	0.8782	0.0962	0.9744
B6P7D	29307225	0.8751	0.1	0.9751
