## Supplementary material for "Temporal and regulatory dynamics of the inner ear transcriptome during development in mice": Table S2

### Sheet: hub gene
Table S2 Top ten hub genes with highest edge counts from each network.
Module	ENSEMBL ID	SYMBOL	Connectivity count
Turquoise	ENSMUSG00000045731	Pnoc	93
	ENSMUSG00000049630	C1ql3	56
	ENSMUSG00000049690	Nckap5	51
	ENSMUSG00000033948	Zswim5	46
	ENSMUSG00000029168	Dpysl5	38
	ENSMUSG00000036766	Dner	35
	ENSMUSG00000025427	Rnf165	34
	ENSMUSG00000005089	Slc1a2	33
	ENSMUSG00000029121	Crmp1	33
	ENSMUSG00000044576	Garem2	33
Blue	ENSMUSG00000030342	Cd9	111
	ENSMUSG00000022108	Itm2b	78
	ENSMUSG00000046186	Cd109	62
	ENSMUSG00000025780	Itih5	49
	ENSMUSG00000017707	Serinc3	33
	ENSMUSG00000069833	Ahnak	31
	ENSMUSG00000021876	Rnase4	30
	ENSMUSG00000019851	Perp	21
	ENSMUSG00000069441	Dsg1a	12
	ENSMUSG00000055561	Spink5	7
Brown	ENSMUSG00000017588	Krt27	82
	ENSMUSG00000055194	Actbl2	80
	ENSMUSG00000075570	Krt26	74
	ENSMUSG00000057723	Krt33b	74
	ENSMUSG00000051879	Krt71	69
	ENSMUSG00000048981	Krt31	68
	ENSMUSG00000038599	Capn8	68
	ENSMUSG00000046095	Krt32	67
	ENSMUSG00000078657	Crnn	66
	ENSMUSG00000062278	Gm11562	65
