## Supplementary material for "Temporal and regulatory dynamics of the inner ear transcriptome during development in mice": Data S8

### Sheet: A1_KEGG
ID	Description	GeneRatio	BgRatio	pvalue	p.adjust	qvalue	geneID	Count
mmu04390	Hippo signaling pathway	0.428571	157/8996	0.000173377	0.00416105	0.00328504	21677/21416/20674	3

### Sheet: A2_KEGG
ID	Description	BgRatio	pvalue	p.adjust	qvalue	geneID	Count
mmu04110	Cell cycle	125/8996	1.01119e-08	3.64029e-07	1.17085e-07	21781/104394/13555/19645/242705/13559	6
mmu04218	Cellular senescence	184/8996	3.81997e-06	6.87595e-05	2.21156e-05	104394/13555/19645/242705/13559	5
mmu04350	TGF-beta signaling pathway	95/8996	7.75851e-06	9.31021e-05	2.99451e-05	18741/21781/104394/13559	4
mmu05219	Bladder cancer	41/8996	2.43497e-05	0.000219147	7.04859e-05	13555/19645/242705	3
mmu05218	Melanoma	72/8996	0.000132746	0.000623802	0.000200638	13555/19645/242705	3
mmu05223	Non-small cell lung cancer	72/8996	0.000132746	0.000623802	0.000200638	13555/19645/242705	3
mmu05214	Glioma	74/8996	0.000144043	0.000623802	0.000200638	13555/19645/242705	3
mmu05212	Pancreatic cancer	76/8996	0.00015595	0.000623802	0.000200638	13555/19645/242705	3
mmu05220	Chronic myeloid leukemia	76/8996	0.00015595	0.000623802	0.000200638	13555/19645/242705	3
mmu01522	Endocrine resistance	93/8996	0.000283802	0.000928808	0.000298739	13555/19645/242705	3
mmu05222	Small cell lung cancer	93/8996	0.000283802	0.000928808	0.000298739	13555/19645/242705	3
mmu05215	Prostate cancer	99/8996	0.000341316	0.000945906	0.000304239	13555/19645/242705	3
mmu05166	Human T-cell leukemia virus 1 infection	250/8996	0.000341577	0.000945906	0.000304239	13555/19645/13714/242705	4
mmu05224	Breast cancer	147/8996	0.00108418	0.00275881	0.000887338	13555/19645/242705	3
mmu05226	Gastric cancer	150/8996	0.00114951	0.00275881	0.000887338	13555/19645/242705	3
mmu04934	Cushing syndrome	162/8996	0.0014357	0.0030273	0.000973693	13555/19645/242705	3
mmu05161	Hepatitis B	163/8996	0.00146139	0.0030273	0.000973693	13555/19645/242705	3
mmu05160	Hepatitis C	165/8996	0.00151365	0.0030273	0.000973693	13555/19645/242705	3
mmu05225	Hepatocellular carcinoma	174/8996	0.00176342	0.00334122	0.00107466	13555/19645/242705	3
mmu05167	Kaposi sarcoma-associated herpesvirus infection	224/8996	0.00362167	0.00651901	0.00209676	13555/19645/242705	3
mmu05169	Epstein-Barr virus infection	231/8996	0.00395025	0.00677186	0.00217808	13555/19645/242705	3
mmu05163	Human cytomegalovirus infection	256/8996	0.00527154	0.00862615	0.00277449	13555/19645/242705	3
mmu04120	Ubiquitin mediated proteolysis	147/8996	0.0183833	0.0287739	0.00925477	140630/63958	2

### Sheet: B1_KEGG
ID	Description	GeneRatio	BgRatio	pvalue	p.adjust	qvalue	geneID	Count
mmu05224	Breast cancer	6/33	147/8996	1.32287e-05	0.000699056	0.000421767	13555/17869/16842/21414/20683/15205	6
mmu04612	Antigen processing and presentation	5/33	90/8996	1.70501e-05	0.000699056	0.000421767	18044/18045/53970/19727/170767	5
mmu04110	Cell cycle	5/33	125/8996	8.30627e-05	0.00203191	0.00122593	104394/21781/13555/17869/211586	5
mmu05221	Acute myeloid leukemia	4/33	70/8996	0.000116025	0.00203191	0.00122593	17869/16842/12606/21414	4
mmu04950	Maturity onset diabetes of the young	3/33	27/8996	0.000123897	0.00203191	0.00122593	18609/18088/15205	3
mmu04934	Cushing syndrome	5/33	162/8996	0.000280987	0.00329023	0.00198512	13555/16842/11863/21414/20683	5
mmu05340	Primary immunodeficiency	3/33	36/8996	0.000295709	0.00329023	0.00198512	53970/19727/170767	3
mmu05216	Thyroid cancer	3/33	37/8996	0.000320998	0.00329023	0.00198512	17869/16842/21414	3
mmu04350	TGF-beta signaling pathway	4/33	95/8996	0.000377689	0.00340609	0.00205502	104394/21781/17869/20683	4
mmu05215	Prostate cancer	4/33	99/8996	0.000442015	0.00340609	0.00205502	13555/16842/21414/18095	4
mmu05152	Tuberculosis	5/33	180/8996	0.000456915	0.00340609	0.00205502	18044/18045/53970/19727/170767	5
mmu05213	Endometrial cancer	3/33	58/8996	0.00120964	0.00775522	0.00467901	17869/16842/21414	3
mmu05167	Kaposi sarcoma-associated herpesvirus infection	5/33	224/8996	0.00122949	0.00775522	0.00467901	13555/17869/16842/21414/15251	5
mmu04550	Signaling pathways regulating pluripotency of stem cells	4/33	140/8996	0.00161951	0.00948572	0.00572309	19712/17869/21414/18999	4
mmu04137	Mitophagy - animal	3/33	68/8996	0.00191632	0.0100619	0.0060707	13555/20683/15251	3
mmu05166	Human T-cell leukemia virus 1 infection	5/33	250/8996	0.0019989	0.0100619	0.0060707	13555/17869/13653/13654/18045	5
mmu05226	Gastric cancer	4/33	150/8996	0.002086	0.0100619	0.0060707	13555/17869/16842/21414	4
mmu04390	Hippo signaling pathway	4/33	157/8996	0.00246324	0.0112214	0.0067703	17869/16842/21677/21414	4
mmu05161	Hepatitis B	4/33	163/8996	0.00282208	0.0121795	0.00734836	13555/17869/13654/13655	4
mmu05225	Hepatocellular carcinoma	4/33	174/8996	0.00357065	0.0146397	0.00883265	13555/17869/16842/21414	4
mmu05210	Colorectal cancer	3/33	88/8996	0.00399224	0.0155888	0.00940529	17869/16842/21414	3
mmu05222	Small cell lung cancer	3/33	93/8996	0.00466261	0.0173788	0.0104853	13555/17187/17869	3
mmu05202	Transcriptional misregulation in cancer	4/33	224/8996	0.00869157	0.0309873	0.0186958	17187/17869/12606/20683	4
mmu05219	Bladder cancer	2/33	41/8996	0.00978626	0.0334364	0.0201734	13555/17869	2

### Sheet: B2_KEGG
ID	Description	GeneRatio	BgRatio	pvalue	p.adjust	qvalue	geneID	Count
mmu05321	Inflammatory bowel disease	44665	62/9000	1.94103e-06	0.000153342	9.19436e-05	14462/20852/20846/20849	4
mmu04658	Th1 and Th2 cell differentiation	44665	88/9000	7.92761e-06	0.000313141	0.000187759	14462/20852/20846/20849	4
mmu05215	Prostate cancer	44665	99/9000	1.26723e-05	0.000333704	0.000200089	16842/21414/56458/13555	4
mmu05161	Hepatitis B	44665	163/9000	9.00947e-05	0.00177937	0.00106691	13555/20852/20846/20849	4
mmu05167	Kaposi sarcoma-associated herpesvirus infection	44665	224/9000	0.000307281	0.00485504	0.00291108	16842/21414/13555/20846	4
mmu04659	Th17 cell differentiation	44634	105/9000	0.000511546	0.00673535	0.00403852	14462/20852/20846	3
mmu04110	Cell cycle	44634	125/9000	0.000851274	0.00960724	0.0057605	104394/21781/13555	3
mmu04936	Alcoholic liver disease	44634	141/9000	0.00120725	0.0104191	0.00624728	16842/21414/56458	3
mmu05224	Breast cancer	44634	147/9000	0.00136168	0.0104191	0.00624728	16842/21414/13555	3
mmu05226	Gastric cancer	44634	150/9000	0.00144337	0.0104191	0.00624728	16842/21414/13555	3
mmu05216	Thyroid cancer	44606	37/9000	0.00145076	0.0104191	0.00624728	16842/21414	2
mmu04934	Cushing syndrome	44634	162/9000	0.00180094	0.0112731	0.00675935	16842/21414/13555	3
mmu05165	Human papillomavirus infection	44665	362/9000	0.00186936	0.0112731	0.00675935	21414/56458/13555/20846	4
mmu04630	JAK-STAT signaling pathway	44634	168/9000	0.00199881	0.0112731	0.00675935	20852/20846/20849	3
mmu05225	Hepatocellular carcinoma	44634	174/9000	0.00220984	0.0112731	0.00675935	16842/21414/13555	3
mmu04217	Necroptosis	44634	176/9000	0.00228316	0.0112731	0.00675935	20852/20846/20849	3
mmu04218	Cellular senescence	44634	184/9000	0.00259164	0.0120435	0.00722128	104394/56458/13555	3
mmu05213	Endometrial cancer	44606	58/9000	0.00353421	0.0155112	0.00930054	16842/21414	2
mmu05217	Basal cell carcinoma	44606	63/9000	0.00415713	0.0172849	0.010364	16842/21414	2
mmu05221	Acute myeloid leukemia	44606	70/9000	0.00510868	0.0197579	0.0118468	16842/21414	2
mmu04520	Adherens junction	44606	71/9000	0.0052521	0.0197579	0.0118468	16842/21414	2
mmu05212	Pancreatic cancer	44606	76/9000	0.00599686	0.0211284	0.0126686	13555/20846	2
mmu05412	Arrhythmogenic right ventricular cardiomyopathy	44606	77/9000	0.00615131	0.0211284	0.0126686	16842/21414	2
mmu05210	Colorectal cancer	44606	88/9000	0.00796941	0.0262327	0.0157291	16842/21414	2
mmu04350	TGF-beta signaling pathway	44606	95/9000	0.00923802	0.0291922	0.0175036	104394/21781	2
mmu04916	Melanogenesis	44606	100/9000	0.0101962	0.0304089	0.0182332	16842/21414	2
mmu04933	AGE-RAGE signaling pathway in diabetic complications	44606	101/9000	0.0103929	0.0304089	0.0182332	56458/20846	2
mmu04919	Thyroid hormone signaling pathway	44606	120/9000	0.0144487	0.040766	0.0244433	56458/20846	2

### Sheet: C1_KEGG
ID	Description	GeneRatio	BgRatio	pvalue	p.adjust	qvalue	geneID	Count
mmu04380	Osteoclast differentiation	44826	128/8996	7.66102e-12	1.0802e-09	4.91918e-10	16391/18710/21937/20846/20847/19697/14281/16477/16478	9
mmu05162	Measles	44795	146/8996	1.04798e-09	7.38826e-08	3.36457e-08	16391/18710/54131/246727/20846/20847/19697/14281	8
mmu05160	Hepatitis C	44795	165/8996	2.77806e-09	9.84783e-08	4.48464e-08	16391/18710/21937/54131/246727/20846/20847/19697	8
mmu05171	Coronavirus disease - COVID-19	44826	247/8996	2.79371e-09	9.84783e-08	4.48464e-08	16391/18710/21937/54131/246727/20846/20847/19697/14281	9
mmu05164	Influenza A	44795	173/8996	4.04457e-09	1.14057e-07	5.19408e-08	16391/18710/21937/54131/246727/20846/20847/19697	8
mmu05167	Kaposi sarcoma-associated herpesvirus infection	44795	224/8996	3.08844e-08	7.25782e-07	3.30517e-07	16391/18710/21937/54131/20846/20847/19697/14281	8
mmu05169	Epstein-Barr virus infection	44795	231/8996	3.92684e-08	7.90978e-07	3.60206e-07	16391/18710/66997/54131/246727/20846/20847/19697	8
mmu04620	Toll-like receptor signaling pathway	44734	100/8996	1.04799e-07	1.84708e-06	8.41148e-07	18710/54131/27056/20846/19697/14281	6
mmu05165	Human papillomavirus infection	44795	362/8996	1.24017e-06	1.94294e-05	8.84801e-06	16391/11920/18710/21937/54131/20846/20847/19697	8
mmu05161	Hepatitis B	44734	163/8996	1.89374e-06	2.67018e-05	1.21598e-05	18710/54131/20846/20847/19697/14281	6
mmu04625	C-type lectin receptor signaling pathway	44703	112/8996	6.08228e-06	7.4657e-05	3.39983e-05	16391/18710/20846/20847/19697	5
mmu04668	TNF signaling pathway	44703	113/8996	6.35379e-06	7.4657e-05	3.39983e-05	18710/21937/19697/14281/16477	5
mmu05168	Herpes simplex virus 1 infection	44795	459/8996	7.33097e-06	7.95128e-05	3.62096e-05	16391/18710/21937/54131/246727/20846/20847/19697	8
mmu04621	NOD-like receptor signaling pathway	44734	213/8996	8.92284e-06	8.98658e-05	4.09243e-05	16391/54131/246727/20846/20847/19697	6
mmu04210	Apoptosis	44703	136/8996	1.57092e-05	0.000147666	6.72463e-05	11920/18710/21937/19697/14281	5
mmu05170	Human immunodeficiency virus 1 infection	44734	240/8996	1.76536e-05	0.000155573	7.08468e-05	11920/18710/21937/54131/19697/14281	6
mmu04917	Prolactin signaling pathway	44673	74/8996	2.75859e-05	0.0002288	0.000104194	18710/20846/19697/14281	4
mmu05133	Pertussis	44673	77/8996	3.22884e-05	0.000252926	0.000115181	15900/54131/19697/14281	4
mmu05235	PD-L1 expression and PD-1 checkpoint pathway in cancer	44673	88/8996	5.46635e-05	0.000405661	0.000184735	18710/20846/19697/14281	4
mmu05142	Chagas disease	44673	103/8996	0.000101175	0.000713284	0.000324825	18710/21937/19697/14281	4
mmu04659	Th17 cell differentiation	44673	105/8996	0.000109038	0.000732114	0.0003334	16364/20846/19697/14281	4
mmu05417	Lipid and atherosclerosis	44703	216/8996	0.000143725	0.000921145	0.000419484	18710/21937/54131/19697/14281	5
mmu04935	Growth hormone synthesis, secretion and action	44673	116/8996	0.000160466	0.000983725	0.000447982	18710/20846/14281/16477	4
mmu05203	Viral carcinogenesis	44703	229/8996	0.000189061	0.00111073	0.00050582	16391/18710/54131/56463/19697	5
mmu05135	Yersinia infection	44673	134/8996	0.000279564	0.00154326	0.000702793	18710/54131/19697/14281	4
mmu05166	Human T-cell leukemia virus 1 infection	44703	250/8996	0.000284574	0.00154326	0.000702793	11920/18710/21937/19697/14281	5
mmu05418	Fluid shear stress and atherosclerosis	44673	148/8996	0.000408511	0.00213333	0.000971507	18710/21937/19697/14281	4
mmu04932	Non-alcoholic fatty liver disease	44673	156/8996	0.000498867	0.00251215	0.00114402	18710/21937/19697/14281	4
mmu04010	MAPK signaling pathway	44703	294/8996	0.000600269	0.00291855	0.00132909	13637/21937/19697/14281/16478	5
mmu05140	Leishmaniasis	44642	70/8996	0.000624967	0.00293735	0.00133765	20846/19697/14281	3
mmu04630	JAK-STAT signaling pathway	44673	168/8996	0.000660011	0.00300199	0.00136709	16391/18710/20846/20847	4
mmu04217	Necroptosis	44673	176/8996	0.000786122	0.00339693	0.00154694	16391/21937/20846/20847	4
mmu05212	Pancreatic cancer	44642	76/8996	0.000795026	0.00339693	0.00154694	18710/20846/19697	3
mmu04662	B cell receptor signaling pathway	44642	81/8996	0.000957278	0.00396989	0.00180786	18710/19697/14281	3
mmu04062	Chemokine signaling pathway	44673	192/8996	0.00108821	0.00438393	0.00199642	18710/20846/20847/19697	4
mmu04658	Th1 and Th2 cell differentiation	44642	88/8996	0.00121765	0.00476914	0.00217184	20846/19697/14281	3
mmu04657	IL-17 signaling pathway	44642	93/8996	0.00142856	0.00544396	0.00247914	19697/14281/16478	3
mmu05215	Prostate cancer	44642	99/8996	0.00171038	0.00634642	0.00289012	13876/18710/19697	3
mmu04933	AGE-RAGE signaling pathway in diabetic complications	44642	101/8996	0.00181152	0.00654933	0.00298252	18710/20846/19697	3
mmu04660	T cell receptor signaling pathway	44642	103/8996	0.00191633	0.00675506	0.00307621	18710/19697/14281	3
mmu04064	NF-kappa B signaling pathway	44642	105/8996	0.00202487	0.00696356	0.00317116	11920/21937/19697	3
mmu04931	Insulin resistance	44642	110/8996	0.00231283	0.00758392	0.00345367	18710/21937/19697	3
mmu05145	Toxoplasmosis	44642	110/8996	0.00231283	0.00758392	0.00345367	21937/20846/19697	3
mmu05163	Human cytomegalovirus infection	44673	256/8996	0.00312709	0.0100209	0.00456346	18710/21937/54131/19697	4
mmu04071	Sphingolipid signaling pathway	44642	124/8996	0.00325063	0.0101853	0.00463833	18710/21937/19697	3
mmu04926	Relaxin signaling pathway	44642	129/8996	0.00363454	0.0111407	0.00507339	18710/19697/14281	3
mmu04936	Alcoholic liver disease	44642	141/8996	0.00466624	0.0139987	0.00637493	21937/54131/19697	3
mmu05206	MicroRNAs in cancer	44673	303/8996	0.00571014	0.0167735	0.00763856	13637/11920/14086/18710	4
mmu05152	Tuberculosis	44642	180/8996	0.00917034	0.0262547	0.0119562	21937/20846/19697	3
mmu04360	Axon guidance	44642	181/8996	0.00931018	0.0262547	0.0119562	13637/270190/18710	3
mmu04218	Cellular senescence	44642	184/8996	0.00973726	0.0267892	0.0121996	11920/18710/19697	3
mmu05321	Inflammatory bowel disease	44614	62/8996	0.0098797	0.0267892	0.0121996	20846/19697	2
mmu04623	Cytosolic DNA-sensing pathway	44614	63/8996	0.0101886	0.0271055	0.0123437	54131/19697	2
mmu04622	RIG-I-like receptor signaling pathway	44614	70/8996	0.0124695	0.0318262	0.0144935	54131/19697	2
mmu05221	Acute myeloid leukemia	44614	70/8996	0.0124695	0.0318262	0.0144935	18710/19697	2
mmu04920	Adipocytokine signaling pathway	44614	71/8996	0.0128121	0.0318262	0.0144935	21937/19697	2
mmu05010	Alzheimer disease	44673	383/8996	0.0128659	0.0318262	0.0144935	18710/66997/21937/19697	4
mmu05220	Chronic myeloid leukemia	44614	76/8996	0.0145861	0.0354594	0.016148	18710/19697	2
mmu04024	cAMP signaling pathway	44642	220/8996	0.0157668	0.0373343	0.0170018	18710/19697/14281	3
mmu01524	Platinum drug resistance	44614	80/8996	0.0160778	0.0373343	0.0170018	11920/18710	2
mmu05208	Chemical carcinogenesis - reactive oxygen species	44642	222/8996	0.0161517	0.0373343	0.0170018	18710/19697/14281	3
mmu05202	Transcriptional misregulation in cancer	44642	224/8996	0.0165419	0.0374636	0.0170607	11920/13876/19697	3
mmu05207	Chemical carcinogenesis - receptor activation	44642	225/8996	0.0167391	0.0374636	0.0170607	18710/19697/14281	3
mmu04014	Ras signaling pathway	44642	235/8996	0.0187839	0.0413834	0.0188457	13637/18710/19697	3
mmu05210	Colorectal cancer	44614	88/8996	0.0192487	0.0417549	0.0190149	18710/14281	2
mmu04211	Longevity regulating pathway	44614	90/8996	0.0200796	0.0428974	0.0195352	18710/19697	2
mmu01522	Endocrine resistance	44614	93/8996	0.021354	0.0442781	0.020164	18710/14281	2
mmu05222	Small cell lung cancer	44614	93/8996	0.021354	0.0442781	0.020164	18710/19697	2
mmu05132	Salmonella infection	44642	253/8996	0.0228045	0.0466006	0.0212216	21937/19697/14281	3
mmu05231	Choline metabolism in cancer	44614	98/8996	0.0235514	0.0474393	0.0216036	18710/14281	2

### Sheet: C2_KEGG
ID	Description	GeneRatio	BgRatio	pvalue	p.adjust	qvalue	geneID	Count
mmu05162	Measles	44726	146/8996	4.44889e-08	3.51462e-06	2.34152e-06	54131/54123/16391/20846/22059/20847	6
mmu05160	Hepatitis C	44726	165/8996	9.24545e-08	3.65195e-06	2.43301e-06	54131/54123/16391/20846/22059/20847	6
mmu05167	Kaposi sarcoma-associated herpesvirus infection	44726	224/8996	5.66582e-07	1.34137e-05	8.93648e-06	54131/54123/16391/20846/22059/20847	6
mmu05169	Epstein-Barr virus infection	44726	231/8996	6.79172e-07	1.34137e-05	8.93648e-06	54131/54123/16391/20846/22059/20847	6
mmu05161	Hepatitis B	44695	163/8996	3.22226e-06	5.09116e-05	3.39185e-05	54131/54123/20846/22059/20847	5
mmu05164	Influenza A	44695	173/8996	4.31871e-06	5.6863e-05	3.78834e-05	54131/54123/16391/20846/20847	5
mmu04621	NOD-like receptor signaling pathway	44695	213/8996	1.19432e-05	0.000130464	8.69178e-05	54131/54123/16391/20846/20847	5
mmu04620	Toll-like receptor signaling pathway	44665	100/8996	1.32115e-05	0.000130464	8.69178e-05	54131/27056/54123/20846	4
mmu05168	Herpes simplex virus 1 infection	44726	459/8996	3.61147e-05	0.000317007	0.000211197	54131/54123/16391/20846/22059/20847	6
mmu05165	Human papillomavirus infection	44695	362/8996	0.00015211	0.00120167	0.000800577	54131/16391/20846/22059/20847	5
mmu05203	Viral carcinogenesis	44665	229/8996	0.000334904	0.00240522	0.00160241	54131/54123/16391/22059	4
mmu05171	Coronavirus disease - COVID-19	44665	247/8996	0.000446844	0.00294173	0.00195984	54131/16391/20846/20847	4
mmu04625	C-type lectin receptor signaling pathway	44634	112/8996	0.000618759	0.00376015	0.0025051	16391/20846/20847	3
mmu04380	Osteoclast differentiation	44634	128/8996	0.000913219	0.00515316	0.00343315	16391/20846/20847	3
mmu04630	JAK-STAT signaling pathway	44634	168/8996	0.00200134	0.0105404	0.00702224	16391/20846/20847	3
mmu04217	Necroptosis	44634	176/8996	0.00228604	0.0112873	0.00751988	16391/20846/20847	3
mmu05321	Inflammatory bowel disease	44606	62/8996	0.00403222	0.0172999	0.0115255	17132/20846	2
mmu05417	Lipid and atherosclerosis	44634	216/8996	0.00408572	0.0172999	0.0115255	54131/54123/22059	3
mmu04623	Cytosolic DNA-sensing pathway	44606	63/8996	0.00416072	0.0172999	0.0115255	54131/54123	2
mmu05202	Transcriptional misregulation in cancer	44634	224/8996	0.00452546	0.0178756	0.0119091	17132/18612/22059	3
mmu04622	RIG-I-like receptor signaling pathway	44606	70/8996	0.00511309	0.019235	0.0128148	54131/54123	2
mmu05212	Pancreatic cancer	44606	76/8996	0.00600202	0.0211466	0.0140883	20846/22059	2
mmu05133	Pertussis	44606	77/8996	0.0061566	0.0211466	0.0140883	54131/15900	2
mmu04658	Th1 and Th2 cell differentiation	44606	88/8996	0.00797623	0.0262551	0.0174917	17132/20846	2
mmu05215	Prostate cancer	44606	99/8996	0.0100096	0.0316304	0.0210729	11835/22059	2
mmu04659	Th17 cell differentiation	44606	105/8996	0.0112064	0.0340503	0.0226851	16364/20846	2
mmu04919	Thyroid hormone signaling pathway	44606	120/8996	0.0144609	0.0423115	0.0281889	20846/22059	2
