## Supplementary material for "Temporal and regulatory dynamics of the inner ear transcriptome during development in mice": Data S9

### Sheet: three path genes
A Path	B Path	C Path
ENSMUSG00000034112	ENSMUSG00000034333	ENSMUSG00000029311
ENSMUSG00000038241	ENSMUSG00000048644	ENSMUSG00000002346
ENSMUSG00000034480	ENSMUSG00000024497	ENSMUSG00000039145
ENSMUSG00000024727	ENSMUSG00000041923	ENSMUSG00000021054
ENSMUSG00000030986	ENSMUSG00000018169	ENSMUSG00000032334
ENSMUSG00000041809	ENSMUSG00000029223	ENSMUSG00000058351
ENSMUSG00000033770	ENSMUSG00000024590	ENSMUSG00000028641
ENSMUSG00000038593	ENSMUSG00000027478	ENSMUSG00000016534
ENSMUSG00000032220	ENSMUSG00000023906	ENSMUSG00000002699
ENSMUSG00000067242	ENSMUSG00000026610	ENSMUSG00000036136
ENSMUSG00000021604	ENSMUSG00000020926	ENSMUSG00000030513
ENSMUSG00000049892	ENSMUSG00000044927	ENSMUSG00000005803
ENSMUSG00000026211	ENSMUSG00000046500	ENSMUSG00000024168
ENSMUSG00000021306	ENSMUSG00000032890	ENSMUSG00000026956
ENSMUSG00000015202	ENSMUSG00000069301	ENSMUSG00000036661
ENSMUSG00000003500	ENSMUSG00000055725	ENSMUSG00000048772
ENSMUSG00000000253	ENSMUSG00000010311	ENSMUSG00000040584
ENSMUSG00000027075	ENSMUSG00000069733	ENSMUSG00000034947
ENSMUSG00000040811	ENSMUSG00000028519	ENSMUSG00000046727
ENSMUSG00000022708	ENSMUSG00000041530	ENSMUSG00000032085
ENSMUSG00000031376	ENSMUSG00000061411	ENSMUSG00000037960
ENSMUSG00000046157	ENSMUSG00000067578	ENSMUSG00000031351
ENSMUSG00000050010	ENSMUSG00000039621	ENSMUSG00000074923
ENSMUSG00000034435	ENSMUSG00000037541	ENSMUSG00000091243
ENSMUSG00000028631	ENSMUSG00000039244	ENSMUSG00000031337
ENSMUSG00000027004	ENSMUSG00000032537	ENSMUSG00000025484
ENSMUSG00000035547	ENSMUSG00000042529	ENSMUSG00000046876
ENSMUSG00000032855	ENSMUSG00000031822	ENSMUSG00000040006
ENSMUSG00000043683	ENSMUSG00000032549	ENSMUSG00000021866
ENSMUSG00000036242	ENSMUSG00000054204	ENSMUSG00000001930
ENSMUSG00000038077	ENSMUSG00000050240	ENSMUSG00000028434
ENSMUSG00000037600	ENSMUSG00000030054	ENSMUSG00000026433
ENSMUSG00000042625	ENSMUSG00000046668	ENSMUSG00000046410
ENSMUSG00000036062	ENSMUSG00000069171	ENSMUSG00000006958
ENSMUSG00000044279	ENSMUSG00000047003	ENSMUSG00000048706
ENSMUSG00000040728	ENSMUSG00000021721	ENSMUSG00000010142
ENSMUSG00000061080	ENSMUSG00000028906	ENSMUSG00000003849
ENSMUSG00000066129	ENSMUSG00000005057	ENSMUSG00000019732
ENSMUSG00000036111	ENSMUSG00000035621	ENSMUSG00000034226
ENSMUSG00000036636	ENSMUSG00000042388	ENSMUSG00000028159
ENSMUSG00000048796	ENSMUSG00000040270	ENSMUSG00000002109
ENSMUSG00000041078	ENSMUSG00000090125	ENSMUSG00000027358
ENSMUSG00000025025	ENSMUSG00000027540	ENSMUSG00000028042
ENSMUSG00000024773	ENSMUSG00000026556	ENSMUSG00000026321
ENSMUSG00000000915	ENSMUSG00000061576	ENSMUSG00000028420
ENSMUSG00000025572	ENSMUSG00000055069	ENSMUSG00000043336
ENSMUSG00000029313	ENSMUSG00000022044	ENSMUSG00000022425
ENSMUSG00000022610	ENSMUSG00000016526	ENSMUSG00000052525
ENSMUSG00000041540	ENSMUSG00000032368	ENSMUSG00000048120
ENSMUSG00000070424	ENSMUSG00000027350	ENSMUSG00000039234
ENSMUSG00000038587	ENSMUSG00000022240	ENSMUSG00000022197
ENSMUSG00000029598	ENSMUSG00000022385	ENSMUSG00000014813
ENSMUSG00000031278	ENSMUSG00000039976	ENSMUSG00000049044
ENSMUSG00000071379	ENSMUSG00000067215	ENSMUSG00000040528
ENSMUSG00000054027	ENSMUSG00000053293	ENSMUSG00000020473
ENSMUSG00000041439	ENSMUSG00000025010	ENSMUSG00000032440
ENSMUSG00000022144	ENSMUSG00000028246	ENSMUSG00000036381
ENSMUSG00000044026	ENSMUSG00000053877	ENSMUSG00000026110
ENSMUSG00000030102	ENSMUSG00000023018	ENSMUSG00000042042
ENSMUSG00000027187	ENSMUSG00000029442	ENSMUSG00000037405
ENSMUSG00000025854	ENSMUSG00000039552	ENSMUSG00000004043
ENSMUSG00000046312	ENSMUSG00000010044	ENSMUSG00000024459
ENSMUSG00000062960	ENSMUSG00000047945	ENSMUSG00000035112
ENSMUSG00000001052	ENSMUSG00000035805	ENSMUSG00000038903
ENSMUSG00000033685	ENSMUSG00000044519	ENSMUSG00000016495
ENSMUSG00000043279	ENSMUSG00000004891	ENSMUSG00000037965
ENSMUSG00000032177	ENSMUSG00000045598	ENSMUSG00000038244
ENSMUSG00000020458	ENSMUSG00000071719	ENSMUSG00000025407
ENSMUSG00000020393	ENSMUSG00000043410	ENSMUSG00000038702
ENSMUSG00000045795	ENSMUSG00000049336	ENSMUSG00000032268
ENSMUSG00000028068	ENSMUSG00000047786	ENSMUSG00000026571
ENSMUSG00000028854	ENSMUSG00000054074	ENSMUSG00000059456
ENSMUSG00000050705	ENSMUSG00000070570	ENSMUSG00000028466
ENSMUSG00000044628	ENSMUSG00000032589	ENSMUSG00000079037
ENSMUSG00000039501	ENSMUSG00000050132	ENSMUSG00000014599
ENSMUSG00000030217	ENSMUSG00000011589	ENSMUSG00000028634
ENSMUSG00000040105	ENSMUSG00000056812	ENSMUSG00000037966
ENSMUSG00000028967	ENSMUSG00000044641	ENSMUSG00000026628
ENSMUSG00000034135	ENSMUSG00000027510	ENSMUSG00000030786
ENSMUSG00000051502	ENSMUSG00000001270	ENSMUSG00000056069
ENSMUSG00000024065	ENSMUSG00000050751	ENSMUSG00000031765
ENSMUSG00000033177	ENSMUSG00000027071	ENSMUSG00000026222
ENSMUSG00000024955	ENSMUSG00000023873	ENSMUSG00000033486
ENSMUSG00000056174	ENSMUSG00000045136	ENSMUSG00000042363
ENSMUSG00000044042	ENSMUSG00000026587	ENSMUSG00000031910
ENSMUSG00000037916	ENSMUSG00000022686	ENSMUSG00000028041
ENSMUSG00000026131	ENSMUSG00000030584	ENSMUSG00000053559
ENSMUSG00000025409	ENSMUSG00000078202	ENSMUSG00000038332
ENSMUSG00000042644	ENSMUSG00000004113	ENSMUSG00000022906
ENSMUSG00000054619	ENSMUSG00000030811	ENSMUSG00000068566
ENSMUSG00000039463	ENSMUSG00000014602	ENSMUSG00000036503
ENSMUSG00000031169	ENSMUSG00000041000	ENSMUSG00000033207
ENSMUSG00000031387	ENSMUSG00000053219	ENSMUSG00000038412
ENSMUSG00000020741	ENSMUSG00000027840	ENSMUSG00000032554
ENSMUSG00000015619	ENSMUSG00000028613	ENSMUSG00000002771
ENSMUSG00000030494	ENSMUSG00000030525	ENSMUSG00000003380
ENSMUSG00000031119	ENSMUSG00000022438	ENSMUSG00000032366
ENSMUSG00000017344	ENSMUSG00000041605	ENSMUSG00000034334
ENSMUSG00000010755	ENSMUSG00000034683	ENSMUSG00000004609
ENSMUSG00000000811	ENSMUSG00000015217	ENSMUSG00000026837
ENSMUSG00000025314	ENSMUSG00000042751	ENSMUSG00000024059
ENSMUSG00000047714	ENSMUSG00000040761	ENSMUSG00000017817
ENSMUSG00000044499	ENSMUSG00000068923	ENSMUSG00000022184
ENSMUSG00000025083	ENSMUSG00000037843	ENSMUSG00000021367
ENSMUSG00000047842	ENSMUSG00000029438	ENSMUSG00000029330
ENSMUSG00000050919	ENSMUSG00000031786	ENSMUSG00000030256
ENSMUSG00000074093	ENSMUSG00000040649	ENSMUSG00000028015
ENSMUSG00000061414	ENSMUSG00000036972	ENSMUSG00000021219
ENSMUSG00000034220	ENSMUSG00000070643	ENSMUSG00000021585
ENSMUSG00000004110	ENSMUSG00000018401	ENSMUSG00000024854
ENSMUSG00000021451	ENSMUSG00000039410	ENSMUSG00000032688
ENSMUSG00000039114	ENSMUSG00000023993	ENSMUSG00000052392
ENSMUSG00000027580	ENSMUSG00000069272	ENSMUSG00000033220
ENSMUSG00000028468	ENSMUSG00000073400	ENSMUSG00000029767
ENSMUSG00000063531	ENSMUSG00000016200	ENSMUSG00000041736
ENSMUSG00000033161	ENSMUSG00000026686	ENSMUSG00000047369
ENSMUSG00000034663	ENSMUSG00000029552	ENSMUSG00000022853
ENSMUSG00000029804	ENSMUSG00000055675	ENSMUSG00000034422
ENSMUSG00000053158	ENSMUSG00000031860	ENSMUSG00000030200
ENSMUSG00000078651	ENSMUSG00000055639	ENSMUSG00000006519
ENSMUSG00000020715	ENSMUSG00000050148	ENSMUSG00000024887
ENSMUSG00000034855	ENSMUSG00000025318	ENSMUSG00000033082
ENSMUSG00000011382	ENSMUSG00000061482	ENSMUSG00000091971
ENSMUSG00000025224	ENSMUSG00000079560	ENSMUSG00000019945
ENSMUSG00000034903	ENSMUSG00000061615	ENSMUSG00000021765
ENSMUSG00000039218	ENSMUSG00000013367	ENSMUSG00000058152
ENSMUSG00000020782	ENSMUSG00000068735	ENSMUSG00000040653
ENSMUSG00000037509	ENSMUSG00000069601	ENSMUSG00000024737
ENSMUSG00000048616	ENSMUSG00000045382	ENSMUSG00000047910
ENSMUSG00000022892	ENSMUSG00000007880	ENSMUSG00000017466
ENSMUSG00000018507	ENSMUSG00000024754	ENSMUSG00000047821
ENSMUSG00000036461	ENSMUSG00000021071	ENSMUSG00000041886
ENSMUSG00000031557	ENSMUSG00000056258	ENSMUSG00000019810
ENSMUSG00000039157	ENSMUSG00000027254	ENSMUSG00000055912
ENSMUSG00000024180	ENSMUSG00000030302	ENSMUSG00000029185
ENSMUSG00000031075	ENSMUSG00000053137	ENSMUSG00000003283
ENSMUSG00000037306	ENSMUSG00000031748	ENSMUSG00000029622
ENSMUSG00000032849	ENSMUSG00000039632	ENSMUSG00000016494
ENSMUSG00000006445	ENSMUSG00000069300	ENSMUSG00000026939
ENSMUSG00000027276	ENSMUSG00000040524	ENSMUSG00000000693
ENSMUSG00000028871	ENSMUSG00000049939	ENSMUSG00000030559
ENSMUSG00000026463	ENSMUSG00000040945	ENSMUSG00000058897
ENSMUSG00000024440	ENSMUSG00000045333	ENSMUSG00000017969
ENSMUSG00000024594	ENSMUSG00000046591	ENSMUSG00000053475
ENSMUSG00000000078	ENSMUSG00000016763	ENSMUSG00000027695
ENSMUSG00000025791	ENSMUSG00000051839	ENSMUSG00000033066
ENSMUSG00000020883	ENSMUSG00000033214	ENSMUSG00000018102
ENSMUSG00000075254	ENSMUSG00000030507	ENSMUSG00000026589
ENSMUSG00000024867	ENSMUSG00000058153	ENSMUSG00000055866
ENSMUSG00000056602	ENSMUSG00000069267	ENSMUSG00000027204
ENSMUSG00000039853	ENSMUSG00000082229	ENSMUSG00000030074
ENSMUSG00000027339	ENSMUSG00000042688	ENSMUSG00000036908
ENSMUSG00000027605	ENSMUSG00000032796	ENSMUSG00000022243
ENSMUSG00000073650	ENSMUSG00000031137	ENSMUSG00000000290
ENSMUSG00000026994	ENSMUSG00000029381	ENSMUSG00000058586
ENSMUSG00000050954	ENSMUSG00000052512	ENSMUSG00000024677
ENSMUSG00000032839	ENSMUSG00000026646	ENSMUSG00000061132
ENSMUSG00000022122	ENSMUSG00000027584	ENSMUSG00000021759
ENSMUSG00000050549	ENSMUSG00000069273	ENSMUSG00000047909
ENSMUSG00000039556	ENSMUSG00000037946	ENSMUSG00000006411
ENSMUSG00000026872	ENSMUSG00000037979	ENSMUSG00000040296
ENSMUSG00000038280	ENSMUSG00000053395	ENSMUSG00000024397
ENSMUSG00000027419	ENSMUSG00000050896	ENSMUSG00000039116
ENSMUSG00000035184	ENSMUSG00000042216	ENSMUSG00000008136
ENSMUSG00000036853	ENSMUSG00000069170	ENSMUSG00000069372
ENSMUSG00000045064	ENSMUSG00000024036	ENSMUSG00000064373
ENSMUSG00000000530	ENSMUSG00000020250	ENSMUSG00000025357
ENSMUSG00000025937	ENSMUSG00000047959	ENSMUSG00000038418
ENSMUSG00000051335	ENSMUSG00000037217	ENSMUSG00000031963
ENSMUSG00000001627	ENSMUSG00000038214	ENSMUSG00000033377
ENSMUSG00000015053	ENSMUSG00000073293	ENSMUSG00000031712
ENSMUSG00000039682	ENSMUSG00000067889	ENSMUSG00000031373
ENSMUSG00000025366	ENSMUSG00000050357	ENSMUSG00000027544
ENSMUSG00000026435	ENSMUSG00000025592	ENSMUSG00000002228
ENSMUSG00000042594	ENSMUSG00000053192	ENSMUSG00000047617
ENSMUSG00000024422	ENSMUSG00000041757	ENSMUSG00000005045
ENSMUSG00000027253	ENSMUSG00000043621	ENSMUSG00000000037
ENSMUSG00000021823	ENSMUSG00000035472	ENSMUSG00000040511
ENSMUSG00000049871	ENSMUSG00000018776	ENSMUSG00000018899
ENSMUSG00000032010	ENSMUSG00000003153	ENSMUSG00000025504
ENSMUSG00000019820	ENSMUSG00000027459	ENSMUSG00000045664
ENSMUSG00000022701	ENSMUSG00000046192	ENSMUSG00000026342
ENSMUSG00000030835	ENSMUSG00000025938	ENSMUSG00000066152
ENSMUSG00000032666	ENSMUSG00000035671	ENSMUSG00000020865
ENSMUSG00000053897	ENSMUSG00000062209	ENSMUSG00000074766
ENSMUSG00000057666	ENSMUSG00000054423	ENSMUSG00000032336
ENSMUSG00000030096	ENSMUSG00000008489	ENSMUSG00000042686
ENSMUSG00000041720	ENSMUSG00000028736	ENSMUSG00000032380
ENSMUSG00000036641	ENSMUSG00000034275	ENSMUSG00000022952
ENSMUSG00000047496	ENSMUSG00000046711	ENSMUSG00000026817
ENSMUSG00000010021	ENSMUSG00000033966	ENSMUSG00000062585
ENSMUSG00000037487	ENSMUSG00000040148	ENSMUSG00000043088
ENSMUSG00000048186	ENSMUSG00000039910	ENSMUSG00000041836
ENSMUSG00000074582	ENSMUSG00000026923	ENSMUSG00000053175
ENSMUSG00000023328	ENSMUSG00000034928	ENSMUSG00000036181
ENSMUSG00000056367	ENSMUSG00000036766	ENSMUSG00000034892
ENSMUSG00000022111	ENSMUSG00000035910	ENSMUSG00000021458
ENSMUSG00000001249	ENSMUSG00000019874	ENSMUSG00000060703
ENSMUSG00000061288	ENSMUSG00000037989	ENSMUSG00000022488
ENSMUSG00000029648	ENSMUSG00000060678	ENSMUSG00000036632
ENSMUSG00000009739	ENSMUSG00000042763	ENSMUSG00000035642
ENSMUSG00000030353	ENSMUSG00000069310	ENSMUSG00000070031
ENSMUSG00000040219	ENSMUSG00000039741	ENSMUSG00000018844
ENSMUSG00000011263	ENSMUSG00000040310	ENSMUSG00000032508
ENSMUSG00000031738	ENSMUSG00000074607	ENSMUSG00000033420
ENSMUSG00000005611	ENSMUSG00000032291	ENSMUSG00000074743
ENSMUSG00000034853	ENSMUSG00000075324	ENSMUSG00000023904
ENSMUSG00000039043	ENSMUSG00000020701	ENSMUSG00000028188
ENSMUSG00000028978	ENSMUSG00000041415	ENSMUSG00000026638
ENSMUSG00000040447	ENSMUSG00000020185	ENSMUSG00000038020
ENSMUSG00000033590	ENSMUSG00000010476	ENSMUSG00000024937
ENSMUSG00000055980	ENSMUSG00000020904	ENSMUSG00000010064
ENSMUSG00000004266	ENSMUSG00000026980	ENSMUSG00000025283
ENSMUSG00000029869	ENSMUSG00000062991	ENSMUSG00000049130
ENSMUSG00000028164	ENSMUSG00000063063	ENSMUSG00000034616
ENSMUSG00000025551	ENSMUSG00000034926	ENSMUSG00000034771
ENSMUSG00000018654	ENSMUSG00000048899	ENSMUSG00000048677
ENSMUSG00000051166	ENSMUSG00000036098	ENSMUSG00000022440
ENSMUSG00000039323	ENSMUSG00000050272	ENSMUSG00000028463
ENSMUSG00000031604	ENSMUSG00000010154	ENSMUSG00000010307
ENSMUSG00000031523	ENSMUSG00000056486	ENSMUSG00000030560
ENSMUSG00000022148	ENSMUSG00000055485	ENSMUSG00000021814
ENSMUSG00000040189	ENSMUSG00000055013	ENSMUSG00000022901
ENSMUSG00000042662	ENSMUSG00000027500	ENSMUSG00000037447
ENSMUSG00000030606	ENSMUSG00000026452	ENSMUSG00000060591
ENSMUSG00000023805	ENSMUSG00000046844	ENSMUSG00000032431
ENSMUSG00000033717	ENSMUSG00000044647	ENSMUSG00000035967
ENSMUSG00000039891	ENSMUSG00000042258	ENSMUSG00000029334
ENSMUSG00000030830	ENSMUSG00000030889	ENSMUSG00000021196
ENSMUSG00000025138	ENSMUSG00000053111	ENSMUSG00000045114
ENSMUSG00000006281	ENSMUSG00000036560	ENSMUSG00000033684
ENSMUSG00000034330	ENSMUSG00000039108	ENSMUSG00000025993
ENSMUSG00000032261	ENSMUSG00000006651	ENSMUSG00000030337
ENSMUSG00000010086	ENSMUSG00000021990	ENSMUSG00000028591
ENSMUSG00000028124	ENSMUSG00000024256	ENSMUSG00000024357
ENSMUSG00000015305	ENSMUSG00000001120	ENSMUSG00000060791
ENSMUSG00000053825	ENSMUSG00000048763	ENSMUSG00000036854
ENSMUSG00000037977	ENSMUSG00000026649	ENSMUSG00000037921
ENSMUSG00000028479	ENSMUSG00000020297	ENSMUSG00000024953
ENSMUSG00000020826	ENSMUSG00000039419	ENSMUSG00000021822
ENSMUSG00000021959	ENSMUSG00000042724	ENSMUSG00000016206
ENSMUSG00000024978	ENSMUSG00000031661	ENSMUSG00000031521
ENSMUSG00000023079	ENSMUSG00000039375	ENSMUSG00000030674
ENSMUSG00000022551	ENSMUSG00000030084	ENSMUSG00000023341
ENSMUSG00000048776	ENSMUSG00000025738	ENSMUSG00000034839
ENSMUSG00000078671	ENSMUSG00000072235	ENSMUSG00000032109
ENSMUSG00000048232	ENSMUSG00000028524	ENSMUSG00000025856
ENSMUSG00000045318	ENSMUSG00000041420	ENSMUSG00000030862
ENSMUSG00000060487	ENSMUSG00000039055	ENSMUSG00000040938
ENSMUSG00000058446	ENSMUSG00000005089	ENSMUSG00000031791
ENSMUSG00000039813	ENSMUSG00000074500	ENSMUSG00000058589
ENSMUSG00000029714	ENSMUSG00000040035	ENSMUSG00000022358
ENSMUSG00000020752	ENSMUSG00000025577	ENSMUSG00000026094
ENSMUSG00000049001	ENSMUSG00000004530	ENSMUSG00000020122
ENSMUSG00000039782	ENSMUSG00000041773	ENSMUSG00000041120
ENSMUSG00000039270	ENSMUSG00000030683	ENSMUSG00000040592
ENSMUSG00000063382	ENSMUSG00000051515	ENSMUSG00000024395
ENSMUSG00000065954	ENSMUSG00000054383	ENSMUSG00000060147
ENSMUSG00000002980	ENSMUSG00000028654	ENSMUSG00000017734
ENSMUSG00000067158	ENSMUSG00000031344	ENSMUSG00000039005
ENSMUSG00000046761	ENSMUSG00000035202	ENSMUSG00000022217
ENSMUSG00000036528	ENSMUSG00000072082	ENSMUSG00000031570
ENSMUSG00000020357	ENSMUSG00000018411	ENSMUSG00000024087
ENSMUSG00000020895	ENSMUSG00000001313	ENSMUSG00000036880
ENSMUSG00000050511	ENSMUSG00000033768	ENSMUSG00000006390
ENSMUSG00000020331	ENSMUSG00000006930	ENSMUSG00000026200
ENSMUSG00000041134	ENSMUSG00000022637	ENSMUSG00000024538
ENSMUSG00000035877	ENSMUSG00000026833	ENSMUSG00000044037
ENSMUSG00000029478	ENSMUSG00000049728	ENSMUSG00000028763
ENSMUSG00000044788	ENSMUSG00000038740	ENSMUSG00000038058
ENSMUSG00000006356	ENSMUSG00000044071	ENSMUSG00000083282
ENSMUSG00000007033	ENSMUSG00000039395	ENSMUSG00000038195
ENSMUSG00000032741	ENSMUSG00000039748	ENSMUSG00000022439
ENSMUSG00000020806	ENSMUSG00000031144	ENSMUSG00000001420
ENSMUSG00000068036	ENSMUSG00000026204	ENSMUSG00000039167
ENSMUSG00000022946	ENSMUSG00000057777	ENSMUSG00000026271
ENSMUSG00000033029	ENSMUSG00000058248	ENSMUSG00000041261
ENSMUSG00000042401	ENSMUSG00000028072	ENSMUSG00000038781
ENSMUSG00000046826	ENSMUSG00000023391	ENSMUSG00000031808
ENSMUSG00000033965	ENSMUSG00000005198	ENSMUSG00000046818
ENSMUSG00000020593	ENSMUSG00000034390	ENSMUSG00000078607
ENSMUSG00000036391	ENSMUSG00000016346	ENSMUSG00000037661
ENSMUSG00000033278	ENSMUSG00000024743	ENSMUSG00000045102
ENSMUSG00000006154	ENSMUSG00000024565	ENSMUSG00000022562
ENSMUSG00000032515	ENSMUSG00000036306	ENSMUSG00000049988
ENSMUSG00000021133	ENSMUSG00000061601	ENSMUSG00000019850
ENSMUSG00000038732	ENSMUSG00000035964	ENSMUSG00000021665
ENSMUSG00000066800	ENSMUSG00000070780	ENSMUSG00000026193
ENSMUSG00000027246	ENSMUSG00000014773	ENSMUSG00000037679
ENSMUSG00000024986	ENSMUSG00000023169	ENSMUSG00000026170
ENSMUSG00000032565	ENSMUSG00000035561	ENSMUSG00000058806
ENSMUSG00000038349	ENSMUSG00000038319	ENSMUSG00000020937
ENSMUSG00000024521	ENSMUSG00000026933	ENSMUSG00000073889
ENSMUSG00000038417	ENSMUSG00000040972	ENSMUSG00000023052
ENSMUSG00000030590	ENSMUSG00000029510	ENSMUSG00000026946
ENSMUSG00000046546	ENSMUSG00000047747	ENSMUSG00000005373
ENSMUSG00000035673	ENSMUSG00000036192	ENSMUSG00000051000
ENSMUSG00000055430	ENSMUSG00000050100	ENSMUSG00000039934
ENSMUSG00000020038	ENSMUSG00000039577	ENSMUSG00000041801
ENSMUSG00000072214	ENSMUSG00000038402	ENSMUSG00000024866
ENSMUSG00000005980	ENSMUSG00000044067	ENSMUSG00000007379
ENSMUSG00000030168	ENSMUSG00000075334	ENSMUSG00000024924
ENSMUSG00000040424	ENSMUSG00000034730	ENSMUSG00000001128
ENSMUSG00000048807	ENSMUSG00000092060	ENSMUSG00000064080
ENSMUSG00000042988	ENSMUSG00000022376	ENSMUSG00000033427
ENSMUSG00000018334	ENSMUSG00000037386	ENSMUSG00000032766
ENSMUSG00000044562	ENSMUSG00000018849	ENSMUSG00000022514
ENSMUSG00000026437	ENSMUSG00000061524	ENSMUSG00000022899
ENSMUSG00000004815	ENSMUSG00000042671	ENSMUSG00000007891
ENSMUSG00000030556	ENSMUSG00000062727	ENSMUSG00000053898
ENSMUSG00000037062	ENSMUSG00000030867	ENSMUSG00000000216
ENSMUSG00000031503	ENSMUSG00000019796	ENSMUSG00000015947
ENSMUSG00000062901	ENSMUSG00000039985	ENSMUSG00000027313
ENSMUSG00000055022	ENSMUSG00000022055	ENSMUSG00000003746
ENSMUSG00000038965	ENSMUSG00000028354	ENSMUSG00000021719
ENSMUSG00000037344	ENSMUSG00000063870	ENSMUSG00000015243
ENSMUSG00000022094	ENSMUSG00000022812	ENSMUSG00000063268
ENSMUSG00000059970	ENSMUSG00000052133	ENSMUSG00000014776
ENSMUSG00000030527	ENSMUSG00000037166	ENSMUSG00000020282
ENSMUSG00000041313	ENSMUSG00000022783	ENSMUSG00000038204
ENSMUSG00000002897	ENSMUSG00000029581	ENSMUSG00000079641
ENSMUSG00000048546	ENSMUSG00000030283	ENSMUSG00000074364
ENSMUSG00000053062	ENSMUSG00000025019	ENSMUSG00000031146
ENSMUSG00000040021	ENSMUSG00000073805	ENSMUSG00000048489
ENSMUSG00000073633	ENSMUSG00000041703	ENSMUSG00000048865
ENSMUSG00000037112	ENSMUSG00000026797	ENSMUSG00000062257
ENSMUSG00000064210	ENSMUSG00000049823	ENSMUSG00000042476
ENSMUSG00000076441	ENSMUSG00000036745	ENSMUSG00000017718
ENSMUSG00000014077	ENSMUSG00000060716	ENSMUSG00000026637
ENSMUSG00000036606	ENSMUSG00000055407	ENSMUSG00000025511
ENSMUSG00000041771	ENSMUSG00000032087	ENSMUSG00000005054
ENSMUSG00000027222	ENSMUSG00000043456	ENSMUSG00000071637
ENSMUSG00000029178	ENSMUSG00000062444	ENSMUSG00000040703
ENSMUSG00000022175	ENSMUSG00000042581	ENSMUSG00000025350
ENSMUSG00000074892	ENSMUSG00000031665	ENSMUSG00000055805
ENSMUSG00000060512	ENSMUSG00000033295	ENSMUSG00000026922
ENSMUSG00000034765	ENSMUSG00000024172	ENSMUSG00000033910
ENSMUSG00000014164	ENSMUSG00000045071	ENSMUSG00000070427
ENSMUSG00000037904	ENSMUSG00000024376	ENSMUSG00000001750
ENSMUSG00000030917	ENSMUSG00000045349	ENSMUSG00000038811
ENSMUSG00000071604	ENSMUSG00000032187	ENSMUSG00000029452
ENSMUSG00000056268	ENSMUSG00000046204	ENSMUSG00000002147
ENSMUSG00000024300	ENSMUSG00000007989	ENSMUSG00000020399
ENSMUSG00000037872	ENSMUSG00000051149	ENSMUSG00000035237
ENSMUSG00000024897	ENSMUSG00000001435	ENSMUSG00000019464
ENSMUSG00000003051	ENSMUSG00000035390	ENSMUSG00000031145
ENSMUSG00000063704	ENSMUSG00000028698	ENSMUSG00000002985
ENSMUSG00000036599	ENSMUSG00000029765	ENSMUSG00000002602
ENSMUSG00000031502	ENSMUSG00000025389	ENSMUSG00000016024
ENSMUSG00000079415	ENSMUSG00000066197	ENSMUSG00000032456
ENSMUSG00000005580	ENSMUSG00000041014	ENSMUSG00000020085
ENSMUSG00000024053	ENSMUSG00000030257	ENSMUSG00000058135
ENSMUSG00000058297	ENSMUSG00000044117	ENSMUSG00000060923
ENSMUSG00000046447	ENSMUSG00000048450	ENSMUSG00000023439
ENSMUSG00000036106	ENSMUSG00000007817	ENSMUSG00000078771
ENSMUSG00000060227	ENSMUSG00000033676	ENSMUSG00000002395
ENSMUSG00000024883	ENSMUSG00000030268	ENSMUSG00000050373
ENSMUSG00000025545	ENSMUSG00000045915	ENSMUSG00000040061
ENSMUSG00000060961	ENSMUSG00000004885	ENSMUSG00000029843
ENSMUSG00000033557	ENSMUSG00000024347	ENSMUSG00000028047
ENSMUSG00000038119	ENSMUSG00000020340	ENSMUSG00000044986
ENSMUSG00000034584	ENSMUSG00000024304	ENSMUSG00000038387
ENSMUSG00000020638	ENSMUSG00000063972	ENSMUSG00000019539
ENSMUSG00000022306	ENSMUSG00000042351	ENSMUSG00000004267
ENSMUSG00000031778	ENSMUSG00000028347	ENSMUSG00000043298
ENSMUSG00000031207	ENSMUSG00000039963	ENSMUSG00000073758
ENSMUSG00000020901	ENSMUSG00000027344	ENSMUSG00000037411
ENSMUSG00000023977	ENSMUSG00000020950	ENSMUSG00000020424
ENSMUSG00000040435	ENSMUSG00000071658	ENSMUSG00000079110
ENSMUSG00000026104	ENSMUSG00000067786	ENSMUSG00000032000
ENSMUSG00000031952	ENSMUSG00000020878	ENSMUSG00000015575
ENSMUSG00000028402	ENSMUSG00000046709	ENSMUSG00000047428
ENSMUSG00000021466	ENSMUSG00000024968	ENSMUSG00000079057
ENSMUSG00000005763	ENSMUSG00000027663	ENSMUSG00000029470
ENSMUSG00000022723	ENSMUSG00000029861	ENSMUSG00000004187
ENSMUSG00000054263	ENSMUSG00000019892	ENSMUSG00000022102
ENSMUSG00000050821	ENSMUSG00000047953	ENSMUSG00000017765
ENSMUSG00000032602	ENSMUSG00000042812	ENSMUSG00000041143
ENSMUSG00000058441	ENSMUSG00000032327	ENSMUSG00000045319
ENSMUSG00000024074	ENSMUSG00000028337	ENSMUSG00000023191
ENSMUSG00000021638	ENSMUSG00000031847	ENSMUSG00000023913
ENSMUSG00000054280	ENSMUSG00000044617	ENSMUSG00000074340
ENSMUSG00000060981	ENSMUSG00000003534	ENSMUSG00000021772
ENSMUSG00000034255	ENSMUSG00000027220	ENSMUSG00000025473
ENSMUSG00000021594	ENSMUSG00000023017	ENSMUSG00000044583
ENSMUSG00000037434	ENSMUSG00000058230	ENSMUSG00000021575
ENSMUSG00000021819		ENSMUSG00000043943
ENSMUSG00000029650		ENSMUSG00000051439
ENSMUSG00000035493		ENSMUSG00000030621
ENSMUSG00000062115		ENSMUSG00000005237
ENSMUSG00000039087		ENSMUSG00000037499
ENSMUSG00000000958		ENSMUSG00000035649
ENSMUSG00000036295		ENSMUSG00000026090
ENSMUSG00000071862		ENSMUSG00000000708
ENSMUSG00000027315		ENSMUSG00000040410
ENSMUSG00000074622		ENSMUSG00000027215
ENSMUSG00000054321		ENSMUSG00000057137
ENSMUSG00000020634		ENSMUSG00000032308
ENSMUSG00000022490		ENSMUSG00000068699
ENSMUSG00000022105		ENSMUSG00000020263
ENSMUSG00000038170		ENSMUSG00000018906
ENSMUSG00000002781		ENSMUSG00000048174
ENSMUSG00000018042		ENSMUSG00000026249
ENSMUSG00000039841		ENSMUSG00000031803
ENSMUSG00000041112		ENSMUSG00000047867
ENSMUSG00000029108		ENSMUSG00000067818
ENSMUSG00000042726		ENSMUSG00000025375
ENSMUSG00000000346		ENSMUSG00000034911
ENSMUSG00000025742		ENSMUSG00000048581
ENSMUSG00000040133		ENSMUSG00000021775
ENSMUSG00000033788		ENSMUSG00000046387
ENSMUSG00000041445		ENSMUSG00000002105
ENSMUSG00000031506		ENSMUSG00000023942
ENSMUSG00000050627		ENSMUSG00000032816
ENSMUSG00000055044		ENSMUSG00000034271
ENSMUSG00000028518		ENSMUSG00000022429
ENSMUSG00000026928		ENSMUSG00000030220
ENSMUSG00000040998		ENSMUSG00000045733
ENSMUSG00000036452		ENSMUSG00000025915
ENSMUSG00000031109		ENSMUSG00000056529
ENSMUSG00000037996		ENSMUSG00000052837
ENSMUSG00000024190		ENSMUSG00000005968
ENSMUSG00000031380		ENSMUSG00000018340
ENSMUSG00000040010		ENSMUSG00000022108
ENSMUSG00000020261		ENSMUSG00000090877
ENSMUSG00000035093		ENSMUSG00000022510
ENSMUSG00000040434		ENSMUSG00000059555
ENSMUSG00000005672		ENSMUSG00000002108
ENSMUSG00000063415		ENSMUSG00000027257
ENSMUSG00000033191		ENSMUSG00000002885
ENSMUSG00000019852		ENSMUSG00000039745
ENSMUSG00000030539		ENSMUSG00000061740
ENSMUSG00000037573		ENSMUSG00000047281
ENSMUSG00000001855		ENSMUSG00000025429
ENSMUSG00000070639		ENSMUSG00000075702
ENSMUSG00000063160		ENSMUSG00000027978
ENSMUSG00000026490		ENSMUSG00000061451
ENSMUSG00000021244		ENSMUSG00000034258
ENSMUSG00000055214		ENSMUSG00000031465
ENSMUSG00000030739		ENSMUSG00000021592
ENSMUSG00000026888		ENSMUSG00000001281
ENSMUSG00000009378		ENSMUSG00000023861
ENSMUSG00000017453		ENSMUSG00000003518
ENSMUSG00000033170		ENSMUSG00000039208
ENSMUSG00000022247		ENSMUSG00000022469
ENSMUSG00000006471		ENSMUSG00000057054
ENSMUSG00000050541		ENSMUSG00000054099
ENSMUSG00000045658		ENSMUSG00000037211
ENSMUSG00000026814		ENSMUSG00000031853
ENSMUSG00000057914		ENSMUSG00000021591
ENSMUSG00000022090		ENSMUSG00000027661
ENSMUSG00000032826		ENSMUSG00000023000
ENSMUSG00000034936		ENSMUSG00000035004
ENSMUSG00000089876		ENSMUSG00000020641
ENSMUSG00000037519		ENSMUSG00000067714
ENSMUSG00000018143		ENSMUSG00000024349
ENSMUSG00000032350		ENSMUSG00000054641
ENSMUSG00000020181		ENSMUSG00000050732
ENSMUSG00000034652		ENSMUSG00000003812
ENSMUSG00000048458		ENSMUSG00000040345
ENSMUSG00000028370		ENSMUSG00000040428
ENSMUSG00000019066		ENSMUSG00000018750
ENSMUSG00000021281		ENSMUSG00000029408
ENSMUSG00000023915		ENSMUSG00000025287
ENSMUSG00000017721		ENSMUSG00000030630
ENSMUSG00000021904		ENSMUSG00000035356
ENSMUSG00000008429		ENSMUSG00000032652
ENSMUSG00000026167		ENSMUSG00000047789
ENSMUSG00000039601		ENSMUSG00000037852
ENSMUSG00000021365		ENSMUSG00000028864
ENSMUSG00000074342		ENSMUSG00000062609
ENSMUSG00000033826		ENSMUSG00000025515
ENSMUSG00000043391		ENSMUSG00000020044
ENSMUSG00000026728		ENSMUSG00000073987
ENSMUSG00000047787		ENSMUSG00000020385
ENSMUSG00000030806		ENSMUSG00000032449
ENSMUSG00000036564		ENSMUSG00000001333
ENSMUSG00000074794		ENSMUSG00000026765
ENSMUSG00000039911		ENSMUSG00000029074
ENSMUSG00000032842		ENSMUSG00000018574
ENSMUSG00000029050		ENSMUSG00000023249
ENSMUSG00000068876		ENSMUSG00000028957
ENSMUSG00000042507		ENSMUSG00000053460
ENSMUSG00000031996		ENSMUSG00000020717
ENSMUSG00000044167		ENSMUSG00000027792
ENSMUSG00000019558		ENSMUSG00000031659
ENSMUSG00000029119		ENSMUSG00000040016
ENSMUSG00000058571		ENSMUSG00000029718
ENSMUSG00000045294		ENSMUSG00000037321
ENSMUSG00000020262		ENSMUSG00000057897
ENSMUSG00000052459		ENSMUSG00000050520
ENSMUSG00000042734		ENSMUSG00000029757
ENSMUSG00000021140		ENSMUSG00000024302
ENSMUSG00000034295		ENSMUSG00000070691
ENSMUSG00000036687		ENSMUSG00000079164
ENSMUSG00000057530		ENSMUSG00000048096
ENSMUSG00000032860		ENSMUSG00000028885
ENSMUSG00000028744		ENSMUSG00000056596
ENSMUSG00000000631		ENSMUSG00000038296
ENSMUSG00000027858		ENSMUSG00000066026
ENSMUSG00000056854		ENSMUSG00000020407
ENSMUSG00000001552		ENSMUSG00000027827
ENSMUSG00000024378		ENSMUSG00000052160
ENSMUSG00000009731		ENSMUSG00000035273
ENSMUSG00000057948		ENSMUSG00000004105
ENSMUSG00000026944		ENSMUSG00000021895
ENSMUSG00000030994		ENSMUSG00000047793
ENSMUSG00000020905		ENSMUSG00000084128
ENSMUSG00000006731		ENSMUSG00000079685
ENSMUSG00000054499		ENSMUSG00000027488
ENSMUSG00000019590		ENSMUSG00000022408
ENSMUSG00000056900		ENSMUSG00000021703
ENSMUSG00000029098		ENSMUSG00000031133
ENSMUSG00000030124		ENSMUSG00000040181
ENSMUSG00000037031		ENSMUSG00000022389
ENSMUSG00000028469		ENSMUSG00000024544
ENSMUSG00000033147
ENSMUSG00000043811
ENSMUSG00000050105
ENSMUSG00000031668
ENSMUSG00000018428
ENSMUSG00000000628
ENSMUSG00000052609
ENSMUSG00000021662
ENSMUSG00000053141
ENSMUSG00000050174
ENSMUSG00000058099
ENSMUSG00000075593
ENSMUSG00000038859
ENSMUSG00000043518
ENSMUSG00000021461
ENSMUSG00000000126

### Sheet: six transcript factor set
A1	A2	B1	B2	C1	C2
SRY	PITX2	E2F4	LEF1	IRF8	IRF2
SOX5	SRPR	UBE4A	TCF7	IRF9	IRF3
HIC1	PTGDR	UBE4B	GATA3	EFNA2	IRF4
TEAD2	TFDP1	TFDP1	GATA2	ATM	IRF5
FOXM1	E2F4	PTGDR	E2F4	ELF4	IRF6
HLF	E2F1	SRPR	TFDP1	ELK3	IRF7
TCF7L2	UBE4A	E2F1	FOXO1	EPHB1	IRF8
PATZ1	UBE4B	RFX1	E2F1	ERG	IRF9
FOXF1A	NFYA	E2F7	STAT6	FSCN1	BACH2
SOX11	NDYB	REST	STAT1	KCNH6	TEAD1
SOX12	YY1	NFYA	SFPl1	PIK3R3	SPIB
SOX14	RB1	MAX	STAT4	PSMD12	NFE2L1
SOX15	ELK4	MYC	SOX9	SLC6A2	AR
SOX18	E2F2	EGR1	FOXC1	TNFRSF1A	MAF
SOX2	E2F5	LEF1	OTX1	IRF3	MAFG
SOX21	FOXN1	PDX1	OTX2	IRF4	MAFF
SOX3	E2F7	NKX2-2	GATA1	IRF5	MAFB
SOX4		SOX9	GATA6	OAS3	MAFK
SOX8		PATZ1	SOX10	STAT1	STAT1
PITX2		HIC1	EFNA2	STAT2	NFE2L3
ZFP219		SRY	GTF2l	SART3	ETV4
HOXA7		CEBPA	FOXD1	SND1	TRP53
OTX1		EGR2	PDX1	TPX2	NFE2
OTX2		ARNT	SOX5	RELA	SFPI1
		MTF1	SPIB	FOS	GABPA
		TEAD2	SRY	DOSB	STAT2
		NFYB		JUNB
		TCF7		JUND
		SOX5
		RFX5
		RFXANK
		RFXAP
		NKX6-2
		ZFP219
		TCFAP2A
		EGR3
		EGR4
		TFDP2
		SP1
		SP2
		SP4
		POU2AF1
		POU5F1
		POU3F1
		LHX3
		FOXN1
		HES1
		NHLH1
		HIF1A
		SETD2
		NKX3-1
